# Pyramidal neurons proportionately alter the identity and survival of specific cortical interneuron subtypes

**DOI:** 10.1101/2024.07.20.604399

**Authors:** Sherry Jingjing Wu, Min Dai, Shang-Po Yang, Cai McCann, Yanjie Qiu, Vipin Kumar, Giovanni J. Marrero, Jeremiah Tsyporin, Shuhan Huang, David Shin, Jeffrey A. Stogsdill, Daniela J. Di Bella, Qing Xu, Bin Chen, Samouil L. Farhi, Evan Z. Macosko, Fei Chen, Gord Fishell

**Author notes:** Corresponding Author: Gord Fishell, Ph.D., Professor of Neurobiology and Broad Institute Member, Harvard Medical School and the Stanley Center at the Broad, Rm 201, Armenise Bldg., 220 Longwood Ave, Boston, MA 02115, USA, (HMS), (Broad). These authors contributed equally to this work (Sherry Jingjing Wu, Min Dai).

## Abstract

The mammalian cerebral cortex comprises a complex neuronal network that maintains a precise balance between excitatory pyramidal neurons and inhibitory interneurons. Accumulating evidence indicates that specific interneuron subtypes form stereotyped microcircuits with distinct pyramidal neuron classes. Here we show that pyramidal neurons play an active role in this process by promoting the survival and terminal differentiation of their associated interneuron subtypes. In wild-type cortex, interneuron subtype abundance mirrors the prevalence of their pyramidal neuron partners. In *Fezf2* mutants, which lack layer 5b pyramidal neurons and are expanded in layer 6 intratelencephalic neurons, corresponding subtype-specific shifts occur through two distinct mechanisms: somatostatin interneurons adjust their programmed cell death, whereas parvalbumin interneurons switch their subtype identity. Silencing neuronal activity or blocking vesicular release in L5b pyramidal neurons revealed that their communication with interneurons does not require voltage-gated synaptic activity and engages both tetanus toxin-sensitive and -insensitive pathways. Moreover, a targeted bioinformatic screen for ligand–receptor pairs displaying subtype-specific expression and reduced expression of pyramidal neuron-derived ligand in *Fezf2* mutants identified candidate secreted factors and adhesion molecules. These findings reveal distinct, pyramidal neuron–driven mechanisms for sculpting interneuron diversity and integrating them into local cortical circuits.

---

Single-cell sequencing has revealed a paradox of cortical organization: while interneuron subtypes are transcriptomically stable across regions^1–3^, they form specific microcircuits with regionally diverse pyramidal neuron (PN) partners^4–10^. This precision suggests that local PNs provide instructive cues for interneuron specification and integration. Here, we provide direct evidence that PNs sculpt local interneuron populations. We show that interneuron subtype composition tracks local PN populations, and that genetically re-specifying PN identity reshapes the abundance and position of corresponding somatostatin (SST) and parvalbumin (PVALB) interneurons. These changes are driven by two distinct mechanisms: PNs promote the survival of their specific SST partners while induce fate specification within the PVALB lineage. Remarkably, these PN-derived signaling are largely independent of voltage-gated synaptic activity, implicating secreted factors and cell-adhesion molecules as the key developmental cues.
