## Supplementary Table 5 for "Pyramidal neurons proportionately alter the identity and survival of specific cortical interneuron subtypes"

### Sheet: NPPT_ligand_receptpr_SST_Chrna2
Ligand	Receptor	Sender	Receiver	Interaction_Score	p_value	p_value_fdr	nlog10_p_value_fdr	CellTypeXCellType	LigandXReceptor	InCellChatDB	Pathway_CellChat	Timepoint	Categories	Ligand_Specificity	Receptor_Specificity	avg_log2FC (Fezf2KO/Ctrl)	Fezf2ChIP_qValue_ligand
Slc17a8	Grm1	L5 NP	SST-Chrna2	11.1509	0.003996	0.147391	0.831529	L5 NP@SST-Chrna2	Slc17a8-->Grm1	TRUE	Glutamate	P4	TeTN-Glutamate	2.39517	4.65557	0.342668
Slc1a2	Grm1	L5 NP	SST-Chrna2	9.2577	0.001998	0.0958041	1.01862	L5 NP@SST-Chrna2	Slc1a2-->Grm1	TRUE	Glutamate	P4	TeTN-Glutamate	2.39517	3.86515	0.789914	48.8496
Slc17a8	Grm7	L5 NP	SST-Chrna2	6.85956	0.00699301	0.191608	0.717586	L5 NP@SST-Chrna2	Slc17a8-->Grm7	TRUE	Glutamate	P4	TeTN-Glutamate	1.47341	4.65557	0.342668
Slc17a8	Grik3	L5 NP	SST-Chrna2	6.1695	0.002997	0.130642	0.883917	L5 NP@SST-Chrna2	Slc17a8-->Grik3	TRUE	Glutamate	P4	TeTN-Glutamate	1.81557	4.65557	0.342668
Slc1a2	Grm7	L5 NP	SST-Chrna2	5.69495	0.003996	0.147391	0.831529	L5 NP@SST-Chrna2	Slc1a2-->Grm7	TRUE	Glutamate	P4	TeTN-Glutamate	1.47341	3.86515	0.789914	48.8496
Slc17a8	Grin2d	L5 NP	SST-Chrna2	5.66458	0.003996	0.147391	0.831529	L5 NP@SST-Chrna2	Slc17a8-->Grin2d	TRUE	Glutamate	P4	TeTN-Glutamate	1.21673	4.65557	0.342668
Slc1a2	Grik3	L5 NP	SST-Chrna2	5.12205	0.00599401	0.185427	0.731826	L5 NP@SST-Chrna2	Slc1a2-->Grik3	TRUE	Glutamate	P4	TeTN-Glutamate	1.81557	3.86515	0.789914	48.8496
Lama3	Itga3	L5 PT	SST-Chrna2	4.88968	0.000999001	0.0461538	1.33579	L5 PT@SST-Chrna2	Lama3-->Itga3	TRUE	LAMININ	P4	ECM proteins@Integrin Receptors	2.94553	1.88993	0.0893156	6.72363
Slc1a2	Grin2d	L5 NP	SST-Chrna2	4.70285	0.00599401	0.185427	0.731826	L5 NP@SST-Chrna2	Slc1a2-->Grin2d	TRUE	Glutamate	P4	TeTN-Glutamate	1.21673	3.86515	0.789914	48.8496
Lama1	Itga3	L5 PT	SST-Chrna2	4.406	0.000999001	0.0580253	1.23638	L5 PT@SST-Chrna2	Lama1-->Itga3	TRUE	LAMININ	P8	ECM proteins@Integrin Receptors	2.94553	2.20066	0.0175549	22.3294
Slc10a4	Chrna4	L5 PT	SST-Chrna2	3.89361	0.000999001	0.0461538	1.33579	L5 PT@SST-Chrna2	Slc10a4-->Chrna4	TRUE	Ach	P4	TeTN-Others	3.4981	1.16611	0.0153823	13.3429
Slc10a4	Chrna7	L5 PT	SST-Chrna2	3.85719	0.000999001	0.0461538	1.33579	L5 PT@SST-Chrna2	Slc10a4-->Chrna7	TRUE	Ach	P4	TeTN-Others	3.30773	1.16611	0.0153823	13.3429
Thy1	Itgb3	L5 PT	SST-Chrna2	3.81972	0.000999001	0.0461538	1.33579	L5 PT@SST-Chrna2	Thy1-->Itgb3	TRUE	THY1	P4	ECM proteins@Integrin Receptors	1.16143	3.28879	0.157581
Col6a3	Itga3	L5 PT	SST-Chrna2	3.79628	0.002997	0.104895	0.979245	L5 PT@SST-Chrna2	Col6a3-->Itga3	TRUE	COLLAGEN	P4	ECM proteins@Integrin Receptors	2.94553	1.28883	-0.00298704
Reln	Itga3	L5 PT	SST-Chrna2	3.73204	0.000999001	0.0580253	1.23638	L5 PT@SST-Chrna2	Reln-->Itga3	TRUE	RELN	P8	ECM proteins@Integrin Receptors	2.94553	1.86404	1.27875	14.149
Entpd1	Adora1	L5 NP	SST-Chrna2	3.70237	0.000999001	0.0504232	1.29737	L5 NP@SST-Chrna2	Entpd1-->Adora1	TRUE	CD39	P4	Adenosine	2.1977	2.20356	0.0293165	92.8637
Wnt10a	Lrp6	L5 NP	SST-Chrna2	3.64482	0.000999001	0.0765234	1.11621	L5 NP@SST-Chrna2	Wnt10a-->Lrp6	TRUE	WNT	P8	Wnt Family@Wnt receptor and co-receptors	0.6561	5.55528	0.00327446
Wnt10a	Fzd3	L5 NP	SST-Chrna2	3.56179	0.000999001	0.0765234	1.11621	L5 NP@SST-Chrna2	Wnt10a-->Fzd3	TRUE	WNT	P8	Wnt Family@Wnt receptor and co-receptors	0.641154	5.55528	0.00327446
Postn	Itgb3	L5 PT	SST-Chrna2	3.42968	0.002997	0.104895	0.979245	L5 PT@SST-Chrna2	Postn-->Itgb3	TRUE	PERIOSTIN	P4	ECM proteins@Integrin Receptors	1.16143	2.95297	0.48818
Calca	Ramp2	L5 PT	SST-Chrna2	3.4054	0.000999001	0.0461538	1.33579	L5 PT@SST-Chrna2	Calca-->Ramp2	TRUE	CALC	P4	TeTN-Neuropeptide	1.11334	3.05873	0.000569237	7.04097
Ncam2	L1cam	L5 PT	SST-Chrna2	3.39742	0.003996	0.118343	0.926857	L5 PT@SST-Chrna2	Ncam2-->L1cam	TRUE	NCAM	P4	Cell Adhesion Molecules (Other categories)	1.48475	2.2882	1.66575	72.1937
Col4a1	Itga3	L5 PT	SST-Chrna2	3.32432	0.003996	0.118343	0.926857	L5 PT@SST-Chrna2	Col4a1-->Itga3	TRUE	COLLAGEN	P4	ECM proteins@Integrin Receptors	2.94553	1.1286	0.193958	18.5825
Shh	Gpc1	L5 PT	SST-Chrna2	3.30791	0.001998	0.0795755	1.09922	L5 PT@SST-Chrna2	Shh-->Gpc1	FALSE		P4	Shh	1.43099	2.31163	0.0326554
Slc1a1	Grm1	L5 PT	SST-Chrna2	3.24405	0.00599401	0.198944	0.70127	L5 PT@SST-Chrna2	Slc1a1-->Grm1	TRUE	Glutamate	P8	TeTN-Glutamate	2.39517	1.41563	0.307547	36.8359
Lama3	Sdc2	L5 PT	SST-Chrna2	2.9519	0.000999001	0.0461538	1.33579	L5 PT@SST-Chrna2	Lama3-->Sdc2	FALSE		P4	Laminin@Laminin receptors	1.77822	1.88993	0.0893156	6.72363
Slc1a2	Grik5	L5 NP	SST-Chrna2	2.9492	0.003996	0.147391	0.831529	L5 NP@SST-Chrna2	Slc1a2-->Grik5	TRUE	Glutamate	P4	TeTN-Glutamate	0.779146	3.86515	0.789914	48.8496
Nrxn3	Clstn3	L5 PT	SST-Chrna2	2.83832	0.004995	0.137362	0.862132	L5 PT@SST-Chrna2	Nrxn3-->Clstn3	FALSE		P4	Neurexin@NRXN receptors	1.07796	2.63938	0.827365	17.1709
Npnt	Itga3	L5 PT	SST-Chrna2	2.62656	0.000999001	0.0580253	1.23638	L5 PT@SST-Chrna2	Npnt-->Itga3	FALSE		P8	ECM proteins@Integrin Receptors	2.94553	1.31189	0.426021	29.9351
Dagla	Cnr1	L5 PT	SST-Chrna2	2.57686	0.000999001	0.0461538	1.33579	L5 PT@SST-Chrna2	Dagla-->Cnr1	TRUE	2-AG	P4	Non-protein Signaling	3.14063	0.820489	-0.0280643	14.5688
Col4a2	Itga3	L5 PT	SST-Chrna2	2.54334	0.001998	0.0795755	1.09922	L5 PT@SST-Chrna2	Col4a2-->Itga3	TRUE	COLLAGEN	P4	ECM proteins@Integrin Receptors	2.94553	0.863457	0.0236992	18.5825
Shh	Ptch2	L5 PT	SST-Chrna2	2.5396	0.003996	0.118343	0.926857	L5 PT@SST-Chrna2	Shh-->Ptch2	TRUE	HH	P4	Shh	1.09862	2.31163	0.0326554
Ptges	Ptger3	L5 NP	SST-Chrna2	2.51879	0.000999001	0.0504232	1.29737	L5 NP@SST-Chrna2	Ptges-->Ptger3	TRUE	Prostaglandin	P4	Prostaglandin	2.84217	0.886221	0.00397902	17.7771
Wnt10a	Dvl2	L5 NP	SST-Chrna2	2.46926	0.000999001	0.0765234	1.11621	L5 NP@SST-Chrna2	Wnt10a-->Dvl2	FALSE		P8	Wnt Family@Wnt receptor and co-receptors	0.51474	5.55528	0.00327446
Ptges	Ptger4	L5 NP	SST-Chrna2	2.16116	0.000999001	0.0504232	1.29737	L5 NP@SST-Chrna2	Ptges-->Ptger4	TRUE	Prostaglandin	P4	Prostaglandin	2.43863	0.886221	0.00397902	17.7771
Nrxn3	Lrrtm3	L5 NP	SST-Chrna2	2.10839	0.00699301	0.191608	0.717586	L5 NP@SST-Chrna2	Nrxn3-->Lrrtm3	TRUE	NRXN	P4	Neurexin@NRXN receptors	1.22773	2.63938	0.827365	17.1709
Wnt10a	Dvl1	L5 NP	SST-Chrna2	2.02952	0.000999001	0.0765234	1.11621	L5 NP@SST-Chrna2	Wnt10a-->Dvl1	FALSE		P8	Wnt Family@Wnt receptor and co-receptors	0.577423	5.55528	0.00327446
Nrxn3	Nlgn3	L5 PT	SST-Chrna2	2.01967	0.00599401	0.157342	0.803154	L5 PT@SST-Chrna2	Nrxn3-->Nlgn3	TRUE	NRXN	P4	Neurexin@NRXN receptors	0.92331	2.63938	0.827365	17.1709
Lrrc4c	Ptprf	L5 NP	SST-Chrna2	1.91155	0.000999001	0.0504232	1.29737	L5 NP@SST-Chrna2	Lrrc4c-->Ptprf	TRUE	PTPR	P4	Cell Adhesion Molecules (Other categories)	1.26368	1.57387	0.867521	10.397
Lama1	Itgb1	L5 PT	SST-Chrna2	1.89303	0.000999001	0.0580253	1.23638	L5 PT@SST-Chrna2	Lama1-->Itgb1	TRUE	LAMININ	P8	ECM proteins@Integrin Receptors	0.86021	2.20066	0.0175549	22.3294
Thy1	Itgb1	L5 PT	SST-Chrna2	1.89144	0.000999001	0.0461538	1.33579	L5 PT@SST-Chrna2	Thy1-->Itgb1	FALSE		P4	ECM proteins@Integrin Receptors	0.86021	3.28879	0.157581
Slc1a1	Grm7	L5 PT	SST-Chrna2	1.88559	0.000999001	0.0580253	1.23638	L5 PT@SST-Chrna2	Slc1a1-->Grm7	TRUE	Glutamate	P8	TeTN-Glutamate	1.47341	1.41563	0.307547	36.8359
Flrt1	Unc5a	L5 PT	SST-Chrna2	1.87846	0.000999001	0.0580253	1.23638	L5 PT@SST-Chrna2	Flrt1-->Unc5a	TRUE	UNC5	P8	Contact-Mediated Signaling	1.28613	1.53779	0.0683571
Daglb	Cnr1	L5 PT	SST-Chrna2	1.79819	0.000999001	0.0461538	1.33579	L5 PT@SST-Chrna2	Daglb-->Cnr1	TRUE	2-AG	P4	Non-protein Signaling	3.14063	0.572556	-0.0712034	158.156
Ptges2	Ptger3	L5 PT	SST-Chrna2	1.70502	0.00699301	0.175585	0.755512	L5 PT@SST-Chrna2	Ptges2-->Ptger3	TRUE	Prostaglandin	P4	Prostaglandin	2.84217	0.980872	0.0048943	110.938
Reln	Lrp8	L5 PT	SST-Chrna2	1.63918	0.001998	0.0994719	1.0023	L5 PT@SST-Chrna2	Reln-->Lrp8	TRUE	RELN	P8	Secreted Signaling (Others)	0.879373	1.86404	1.27875	14.149
Reln	Itgb1	L5 PT	SST-Chrna2	1.60346	0.000999001	0.0580253	1.23638	L5 PT@SST-Chrna2	Reln-->Itgb1	TRUE	RELN	P8	ECM proteins@Integrin Receptors	0.86021	1.86404	1.27875	14.149
Nt5e	Adora1	L5 NP	SST-Chrna2	1.60298	0.000999001	0.0504232	1.29737	L5 NP@SST-Chrna2	Nt5e-->Adora1	TRUE	Adenosine	P4	Adenosine	2.1977	0.729389	0.0038283
Il34	Csf1r	L5 PT	SST-Chrna2	1.56365	0.00599401	0.198944	0.70127	L5 PT@SST-Chrna2	Il34-->Csf1r	TRUE	CSF	P8	Secreted Signaling (Others)	1.28307	1.21868	-0.000636421
Nfasc	Cntn1	L5 NP	SST-Chrna2	1.54732	0.000999001	0.0504232	1.29737	L5 NP@SST-Chrna2	Nfasc-->Cntn1	TRUE	CNTN	P4	Cell Adhesion Molecules (Other categories)	1.29727	1.19276	0.255739	43.4024
Col9a2	Itga3	L5 NP	SST-Chrna2	1.51295	0.000999001	0.0765234	1.11621	L5 NP@SST-Chrna2	Col9a2-->Itga3	TRUE	COLLAGEN	P8	ECM proteins@Integrin Receptors	2.94553	0.755674	-0.0494372
Tgfb2	Tgfbrap1	L5 PT	SST-Chrna2	1.48931	0.000999001	0.0461538	1.33579	L5 PT@SST-Chrna2	Tgfb2-->Tgfbrap1	FALSE		P4	TGFb@TGFb receptors	0.696488	2.13831	0.0357879	73.7469
Psap	Gpr37	L5 PT	SST-Chrna2	1.36187	0.000999001	0.0461538	1.33579	L5 PT@SST-Chrna2	Psap-->Gpr37	TRUE	PSAP	P4	Secreted Signaling (Others)	1.25928	1.14838	0.0608243	35.4626
Gls	Grik3	L5 PT	SST-Chrna2	1.36126	0.00799201	0.184615	0.733733	L5 PT@SST-Chrna2	Gls-->Grik3	TRUE	Glutamate	P4	TeTN-Glutamate	1.81557	1.02722	0.390993	46.2113
Slc29a2	Adora1	L5 PT	SST-Chrna2	1.34935	0.00799201	0.184615	0.733733	L5 PT@SST-Chrna2	Slc29a2-->Adora1	TRUE	Adenosine	P4	Adenosine	2.1977	0.888697	0.0540421	32.8501
Lama1	Dag1	L5 PT	SST-Chrna2	1.31948	0.000999001	0.0580253	1.23638	L5 PT@SST-Chrna2	Lama1-->Dag1	TRUE	LAMININ	P8	Laminin@Laminin receptors	0.787297	2.20066	0.0175549	22.3294
Slc29a4	Adora1	L5 PT	SST-Chrna2	1.30832	0.00599401	0.157342	0.803154	L5 PT@SST-Chrna2	Slc29a4-->Adora1	TRUE	Adenosine	P4	Adenosine	2.1977	0.840902	0.0370739	15.565
Flrt1	Adgrl1	L5 PT	SST-Chrna2	1.30766	0.000999001	0.0580253	1.23638	L5 PT@SST-Chrna2	Flrt1-->Adgrl1	TRUE	ADGRL	P8	Adhesion G protein-coupled receptor L (Latrophilin)	0.854119	1.53779	0.0683571
Lama3	Dag1	L5 PT	SST-Chrna2	1.30694	0.003996	0.118343	0.926857	L5 PT@SST-Chrna2	Lama3-->Dag1	TRUE	LAMININ	P4	Laminin@Laminin receptors	0.787297	1.88993	0.0893156	6.72363
Slc29a3	Adora1	L5 PT	SST-Chrna2	1.29363	0.000999001	0.0461538	1.33579	L5 PT@SST-Chrna2	Slc29a3-->Adora1	TRUE	Adenosine	P4	Adenosine	2.1977	0.636838	0.00111273	23.5106
Cntn1	Nrcam	L5 PT	SST-Chrna2	1.29268	0.002997	0.104895	0.979245	L5 PT@SST-Chrna2	Cntn1-->Nrcam	TRUE	CNTN	P4	Cell Adhesion Molecules (Other categories)	1.07949	1.1975	0.127747
Fgf18	Fgfr2	L5 PT	SST-Chrna2	1.28635	0.004995	0.137362	0.862132	L5 PT@SST-Chrna2	Fgf18-->Fgfr2	TRUE	FGF	P4	Neurotrophic Factors@Neurotrophic Factors Receptors	0.645084	2.77305	0.0754964	53.0156
Nrxn2	Clstn3	L5 PT	SST-Chrna2	1.27453	0.001998	0.0795755	1.09922	L5 PT@SST-Chrna2	Nrxn2-->Clstn3	TRUE	NRXN	P4	Neurexin@NRXN receptors	1.07796	1.18519	0.336062	39.2549
Flrt1	Adgrl3	L5 PT	SST-Chrna2	1.27152	0.000999001	0.0580253	1.23638	L5 PT@SST-Chrna2	Flrt1-->Adgrl3	TRUE	ADGRL	P8	Adhesion G protein-coupled receptor L (Latrophilin)	0.826853	1.53779	0.0683571
Ncam1	L1cam	L5 PT	SST-Chrna2	1.25057	0.000999001	0.0461538	1.33579	L5 PT@SST-Chrna2	Ncam1-->L1cam	TRUE	NCAM	P4	Cell Adhesion Molecules (Other categories)	1.48475	0.842271	0.301228	102.735
Ntn1	Dscam	L5 NP	SST-Chrna2	1.24417	0.000999001	0.0504232	1.29737	L5 NP@SST-Chrna2	Ntn1-->Dscam	TRUE	Netrin	P4	Netrin	2.10977	1.3394	0.0321542	53.517
Slc1a1	Grin2d	L5 PT	SST-Chrna2	1.24142	0.000999001	0.0461538	1.33579	L5 PT@SST-Chrna2	Slc1a1-->Grin2d	TRUE	Glutamate	P4	TeTN-Glutamate	1.21673	1.41563	0.307547	36.8359
Gls	Grm7	L5 NP	SST-Chrna2	1.19878	0.001998	0.135041	0.869533	L5 NP@SST-Chrna2	Gls-->Grm7	TRUE	Glutamate	P8	TeTN-Glutamate	1.47341	1.02722	0.390993	46.2113
Slc6a6	Gabrq	L5 PT	SST-Chrna2	1.18926	0.000999001	0.0461538	1.33579	L5 PT@SST-Chrna2	Slc6a6-->Gabrq	TRUE	GABA-A	P4	Non-protein Signaling	1.36897	0.868722	-0.20326	25.6537
Lrrc4b	Ptprf	L5 PT	SST-Chrna2	1.18807	0.00599401	0.198944	0.70127	L5 PT@SST-Chrna2	Lrrc4b-->Ptprf	TRUE	NGL	P8	Cell Adhesion Molecules (Other categories)	1.26368	0.940163	0.0297519	69.8973
Wnt5a	Cthrc1	L5 PT	SST-Chrna2	1.18052	0.00899101	0.192307	0.716004	L5 PT@SST-Chrna2	Wnt5a-->Cthrc1	FALSE		P4	Wnt Family@Wnt receptor and co-receptors	0.915394	1.28963	0.00875184	52.4249
Slc29a1	Adora1	L5 PT	SST-Chrna2	1.15931	0.00899101	0.192307	0.716004	L5 PT@SST-Chrna2	Slc29a1-->Adora1	TRUE	Adenosine	P4	Adenosine	2.1977	0.647977	0.0306379	33.215
Slc1a1	Grik5	L5 PT	SST-Chrna2	1.10298	0.000999001	0.0580253	1.23638	L5 PT@SST-Chrna2	Slc1a1-->Grik5	TRUE	Glutamate	P8	TeTN-Glutamate	0.779146	1.41563	0.307547	36.8359
Lama3	Itgb1	L5 PT	SST-Chrna2	0.954711	0.00699301	0.175585	0.755512	L5 PT@SST-Chrna2	Lama3-->Itgb1	TRUE	LAMININ	P4	ECM proteins@Integrin Receptors	0.86021	1.88993	0.0893156	6.72363
Slc1a1	Grin1	L5 PT	SST-Chrna2	0.947169	0.004995	0.183238	0.736985	L5 PT@SST-Chrna2	Slc1a1-->Grin1	TRUE	Glutamate	P8	TeTN-Glutamate	0.693077	1.41563	0.307547	36.8359
Nrxn3	Nlgn2	L5 PT	SST-Chrna2	0.944604	0.003996	0.168801	0.772626	L5 PT@SST-Chrna2	Nrxn3-->Nlgn2	TRUE	NRXN	P8	Neurexin@NRXN receptors	0.850289	2.63938	0.827365	17.1709
Nrxn2	Dag1	L5 PT	SST-Chrna2	0.9331	0.000999001	0.0461538	1.33579	L5 PT@SST-Chrna2	Nrxn2-->Dag1	TRUE	NRXN	P4	Neurexin@NRXN receptors	0.787297	1.18519	0.336062	39.2549
Nrxn2	Nlgn3	L5 PT	SST-Chrna2	0.924569	0.002997	0.134768	0.870412	L5 PT@SST-Chrna2	Nrxn2-->Nlgn3	TRUE	NRXN	P8	Neurexin@NRXN receptors	0.92331	1.18519	0.336062	39.2549
Nrxn2	Clstn1	L5 PT	SST-Chrna2	0.924451	0.002997	0.104895	0.979245	L5 PT@SST-Chrna2	Nrxn2-->Clstn1	TRUE	NRXN	P4	Neurexin@NRXN receptors	0.779999	1.18519	0.336062	39.2549
Nrxn1	Clstn3	L5 NP	SST-Chrna2	0.884178	0.000999001	0.0765234	1.11621	L5 NP@SST-Chrna2	Nrxn1-->Clstn3	TRUE	NRXN	P8	Neurexin@NRXN receptors	1.07796	0.906324	-0.201437	35.8772
Il4	Il4ra	L5 PT	SST-Chrna2	0.831394	0.000999001	0.0580253	1.23638	L5 PT@SST-Chrna2	Il4-->Il4ra	TRUE	IL2	P8	Secreted Signaling (Others)	1.71925	0.541792	0.00955079
Wnt1	Lrp6	L5 PT	SST-Chrna2	0.819966	0.000999001	0.0580253	1.23638	L5 PT@SST-Chrna2	Wnt1-->Lrp6	TRUE	WNT	P8	Wnt Family@Wnt receptor and co-receptors	0.6561	1.24976	0.00438455	11.7688
Wnt1	Fzd3	L5 PT	SST-Chrna2	0.801288	0.001998	0.0994719	1.0023	L5 PT@SST-Chrna2	Wnt1-->Fzd3	TRUE	WNT	P8	Wnt Family@Wnt receptor and co-receptors	0.641154	1.24976	0.00438455	11.7688
Shmt2	Glra1	L5 PT	SST-Chrna2	0.767483	0.001998	0.0994719	1.0023	L5 PT@SST-Chrna2	Shmt2-->Glra1	TRUE	Glycine	P8	TeTN-Others	1.73782	0.441637	-0.000178751	4.0774
Wnt5a	Fzd8	L5 PT	SST-Chrna2	0.759599	0.004995	0.137362	0.862132	L5 PT@SST-Chrna2	Wnt5a-->Fzd8	TRUE	ncWNT	P4	Wnt Family@Wnt receptor and co-receptors	0.589005	1.28963	0.00875184	52.4249
Ntn1	Unc5a	L5 NP	SST-Chrna2	0.758454	0.000999001	0.0504232	1.29737	L5 NP@SST-Chrna2	Ntn1-->Unc5a	TRUE	Netrin	P4	Netrin	1.28613	1.3394	0.0321542	53.517
Nrxn1	Nlgn3	L5 NP	SST-Chrna2	0.757331	0.002997	0.172178	0.764023	L5 NP@SST-Chrna2	Nrxn1-->Nlgn3	TRUE	NRXN	P8	Neurexin@NRXN receptors	0.92331	0.906324	-0.201437	35.8772
Wnt5a	Dvl1	L5 PT	SST-Chrna2	0.744663	0.001998	0.0795755	1.09922	L5 PT@SST-Chrna2	Wnt5a-->Dvl1	FALSE		P4	Wnt Family@Wnt receptor and co-receptors	0.577423	1.28963	0.00875184	52.4249
Wnt1	Dvl3	L5 PT	SST-Chrna2	0.733688	0.000999001	0.0580253	1.23638	L5 PT@SST-Chrna2	Wnt1-->Dvl3	FALSE		P8	Wnt Family@Wnt receptor and co-receptors	0.587064	1.24976	0.00438455	11.7688
Lamb3	Itga3	L5 PT	SST-Chrna2	0.710605	0.000999001	0.0580253	1.23638	L5 PT@SST-Chrna2	Lamb3-->Itga3	TRUE	LAMININ	P8	ECM proteins@Integrin Receptors	2.94553	0.354926	0.0180936	9.63178
Wnt5a	Dvl2	L5 PT	SST-Chrna2	0.663824	0.00799201	0.184615	0.733733	L5 PT@SST-Chrna2	Wnt5a-->Dvl2	FALSE		P4	Wnt Family@Wnt receptor and co-receptors	0.51474	1.28963	0.00875184	52.4249
Tgfb3	Acvr1b	L5 PT	SST-Chrna2	0.646329	0.002997	0.134768	0.870412	L5 PT@SST-Chrna2	Tgfb3-->Acvr1b	TRUE	TGFb	P8	TGFb@TGFb receptors	0.700445	0.922741	0.00799655	48.2174
Wnt5a	Dvl3	L5 PT	SST-Chrna2	0.639435	0.00899101	0.192307	0.716004	L5 PT@SST-Chrna2	Wnt5a-->Dvl3	FALSE		P4	Wnt Family@Wnt receptor and co-receptors	0.587064	1.28963	0.00875184	52.4249
Slc6a8	Gabrq	L5 NP	SST-Chrna2	0.579184	0.000999001	0.0504232	1.29737	L5 NP@SST-Chrna2	Slc6a8-->Gabrq	TRUE	GABA-A	P4	TeTN-Others	1.36897	0.477667	0.000202318	25.6537
Lamc2	Itga3	L5 PT	SST-Chrna2	0.561901	0.000999001	0.0580253	1.23638	L5 PT@SST-Chrna2	Lamc2-->Itga3	TRUE	LAMININ	P8	ECM proteins@Integrin Receptors	2.94553	0.280652	-0.00888525
Wnt1	Dvl2	L5 PT	SST-Chrna2	0.555504	0.002997	0.134768	0.870412	L5 PT@SST-Chrna2	Wnt1-->Dvl2	FALSE		P8	Wnt Family@Wnt receptor and co-receptors	0.51474	1.24976	0.00438455	11.7688
Wnt5a	Lrp6	L5 PT	SST-Chrna2	0.517426	0.00599401	0.198944	0.70127	L5 PT@SST-Chrna2	Wnt5a-->Lrp6	FALSE		P8	Wnt Family@Wnt receptor and co-receptors	0.6561	1.28963	0.00875184	52.4249
Wnt10a	Fzd8	L5 NP	SST-Chrna2	0.415346	0.000999001	0.0765234	1.11621	L5 NP@SST-Chrna2	Wnt10a-->Fzd8	TRUE	WNT	P8	Wnt Family@Wnt receptor and co-receptors	0.589005	5.55528	0.00327446
Slc6a9	Glra1	L5 NP	SST-Chrna2	0.400255	0.002997	0.172178	0.764023	L5 NP@SST-Chrna2	Slc6a9-->Glra1	TRUE	Glycine	P8	TeTN-Others	1.73782	0.35977	-0.0123283	30.2638
Mmp2	Itga2b	L5 PT	SST-Chrna2	0.378354	0.00799201	0.184615	0.733733	L5 PT@SST-Chrna2	Mmp2-->Itga2b	FALSE		P4	ECM proteins@Integrin Receptors	0.927709	0.407837	-0.00456784
Slc6a11	Gabrq	L5 NP	SST-Chrna2	0.35637	0.000999001	0.0504232	1.29737	L5 NP@SST-Chrna2	Slc6a11-->Gabrq	TRUE	GABA-A	P4	TeTN-Others	1.36897	0.275221	-0.778255	13.4433
