## Supplementary Table 4 for "Pyramidal neurons proportionately alter the identity and survival of specific cortical interneuron subtypes"

### Sheet: NPPT_ligand_receptpr_PV_Gpr149_
Ligand	Receptor	Sender	Receiver	Interaction_Score	p_value	p_value_fdr	nlog10_p_value_fdr	CellTypeXCellType	LigandXReceptor	InCellChatDB	Pathway_CellChat	Timepoint	Categories	Ligand_Specificity	Receptor_Specificity	avg_log2FC (Fezf2KO/Ctrl)	Fezf2ChIP_qValue_ligand
Wnt10a	Fzd4	L5 NP	PVALB-Fzd6	21.7072	0.000999001	0.112188	0.950055	L5 NP@PVALB-Fzd6	Wnt10a-->Fzd4	TRUE	WNT	P8	Wnt Family@Wnt receptor and co-receptors	5.55528	3.90749	0.00327446
Wnt10a	Fzd6	L5 NP	PVALB-Fzd7	14.0599	0.000999001	0.112188	0.950055	L5 NP@PVALB-Fzd6	Wnt10a-->Fzd6	TRUE	WNT	P8	Wnt Family@Wnt receptor and co-receptors	5.55528	2.5309	0.00327446
Slc17a8	Grin2d	L5 NP	PVALB-Fzd8	11.0079	0.000999001	0.0483046	1.31601	L5 NP@PVALB-Fzd6	Slc17a8-->Grin2d	TRUE	Glutamate	P4	TeTN-Glutamate	4.65557	2.36445	0.342668
Slc1a2	Grin2d	L5 NP	PVALB-Fzd9	9.13896	0.000999001	0.0483046	1.31601	L5 NP@PVALB-Fzd6	Slc1a2-->Grin2d	TRUE	Glutamate	P4	TeTN-Glutamate	3.86515	2.36445	0.789914	48.8496
Lama1	Itga7	L5 PT	PVALB-Fzd10	6.96248	0.000999001	0.0402244	1.39551	L5 PT@PVALB-Fzd6	Lama1-->Itga7	TRUE	LAMININ	P8	ECM proteins@Integrin Receptors	2.20066	3.16381	0.0175549	22.3294
Wnt5a	Ror1	L5 PT	PVALB-Fzd11	6.68593	0.000999001	0.036112	1.44235	L5 PT@PVALB-Fzd6	Wnt5a-->Ror1	FALSE		P4	Wnt Family@Wnt receptor and co-receptors	1.28963	5.18438	0.00875184	52.4249
Bdnf	Ngfr	L5 PT	PVALB-Fzd12	5.1413	0.000999001	0.036112	1.44235	L5 PT@PVALB-Fzd6	Bdnf-->Ngfr	TRUE	NT	P4	TeTN-Neurotrophic	0.992449	6.10827	-0.139025	37.5537
Slc1a2	Gria2	L5 NP	PVALB-Fzd13	5.13227	0.000999001	0.0483046	1.31601	L5 NP@PVALB-Fzd6	Slc1a2-->Gria2	TRUE	Glutamate	P4	TeTN-Glutamate	3.86515	1.32783	0.789914	48.8496
Slc1a2	Grm3	L5 NP	PVALB-Fzd14	5.09882	0.00599401	0.197083	0.705351	L5 NP@PVALB-Fzd6	Slc1a2-->Grm3	TRUE	Glutamate	P4	TeTN-Glutamate	3.86515	1.31918	0.789914	48.8496
Wnt1	Fzd4	L5 PT	PVALB-Fzd15	4.88342	0.000999001	0.0402244	1.39551	L5 PT@PVALB-Fzd6	Wnt1-->Fzd4	TRUE	WNT	P8	Wnt Family@Wnt receptor and co-receptors	1.24976	3.90749	0.00438455	11.7688
C1ql3	Adgrb3	L5 PT	PVALB-Fzd16	4.55835	0.010989	0.181784	0.740444	L5 PT@PVALB-Fzd6	C1ql3-->Adgrb3	TRUE	ADGRB	P4	Cell Adhesion Molecules (Other categories)	3.24266	1.40575	0.0600029	25.7335
Slc1a2	Gria4	L5 NP	PVALB-Fzd17	4.50298	0.00599401	0.197083	0.705351	L5 NP@PVALB-Fzd6	Slc1a2-->Gria4	TRUE	Glutamate	P4	TeTN-Glutamate	3.86515	1.17624	0.789914	48.8496
Nrxn3	Lrrtm2	L5 PT	PVALB-Fzd18	4.34659	0.000999001	0.036112	1.44235	L5 PT@PVALB-Fzd6	Nrxn3-->Lrrtm2	TRUE	NRXN	P4	Neurexin@NRXN receptors	2.63938	1.64682	0.827365	17.1709
Lama3	Itga9	L5 PT	PVALB-Fzd19	4.28371	0.000999001	0.036112	1.44235	L5 PT@PVALB-Fzd6	Lama3-->Itga9	TRUE	LAMININ	P4	ECM proteins@Integrin Receptors	1.88993	2.5805	0.0893156	6.72363
Wnt2	Fzd4	L5 PT	PVALB-Fzd20	4.07172	0.000999001	0.0402244	1.39551	L5 PT@PVALB-Fzd6	Wnt2-->Fzd4	TRUE	WNT	P8	Wnt Family@Wnt receptor and co-receptors	1.04203	3.90749	0.00526388	27.0484
Wnt4	Fzd4	L5 PT	PVALB-Fzd21	4.04192	0.000999001	0.0402244	1.39551	L5 PT@PVALB-Fzd6	Wnt4-->Fzd4	TRUE	WNT	P8	Wnt Family@Wnt receptor and co-receptors	1.0344	3.90749	-0.0427181
Wnt5a	Fzd4	L5 PT	PVALB-Fzd22	4.03861	0.000999001	0.036112	1.44235	L5 PT@PVALB-Fzd6	Wnt5a-->Fzd4	TRUE	ncWNT	P4	Wnt Family@Wnt receptor and co-receptors	1.28963	3.90749	0.00875184	52.4249
Wnt10a	Fzd3	L5 NP	PVALB-Fzd23	3.843	0.000999001	0.112188	0.950055	L5 NP@PVALB-Fzd6	Wnt10a-->Fzd3	TRUE	WNT	P8	Wnt Family@Wnt receptor and co-receptors	5.55528	0.813541	0.00327446
Wnt10a	Lrp6	L5 NP	PVALB-Fzd24	3.82659	0.000999001	0.112188	0.950055	L5 NP@PVALB-Fzd6	Wnt10a-->Lrp6	TRUE	WNT	P8	Wnt Family@Wnt receptor and co-receptors	5.55528	0.761558	0.00327446
Col6a3	Itga9	L5 PT	PVALB-Fzd25	3.32581	0.004995	0.113375	0.945483	L5 PT@PVALB-Fzd6	Col6a3-->Itga9	TRUE	COLLAGEN	P4	ECM proteins@Integrin Receptors	1.28883	2.5805	-0.00298704
Wnt1	Fzd6	L5 PT	PVALB-Fzd26	3.16302	0.000999001	0.0402244	1.39551	L5 PT@PVALB-Fzd6	Wnt1-->Fzd6	TRUE	WNT	P8	Wnt Family@Wnt receptor and co-receptors	1.24976	2.5309	0.00438455	11.7688
Postn	Itga5	L5 PT	PVALB-Fzd27	3.14219	0.002997	0.081252	1.09017	L5 PT@PVALB-Fzd6	Postn-->Itga5	FALSE		P4	ECM proteins@Integrin Receptors	2.95297	1.06408	0.48818
Thy1	Itgb1	L5 PT	PVALB-Fzd28	3.06915	0.000999001	0.036112	1.44235	L5 PT@PVALB-Fzd6	Thy1-->Itgb1	FALSE		P4	ECM proteins@Integrin Receptors	3.28879	0.933214	0.157581
Wnt10a	Wls	L5 NP	PVALB-Fzd29	2.96911	0.000999001	0.112188	0.950055	L5 NP@PVALB-Fzd6	Wnt10a-->Wls	FALSE		P8	Wnt Family@Wnt receptor and co-receptors	5.55528	0.534467	0.00327446
Col4a1	Itga9	L5 PT	PVALB-Fzd30	2.91234	0.00599401	0.124471	0.904931	L5 PT@PVALB-Fzd6	Col4a1-->Itga9	TRUE	COLLAGEN	P4	ECM proteins@Integrin Receptors	1.1286	2.5805	0.193958	18.5825
Wnt10a	Dvl2	L5 NP	PVALB-Fzd31	2.86498	0.000999001	0.112188	0.950055	L5 NP@PVALB-Fzd6	Wnt10a-->Dvl2	FALSE		P8	Wnt Family@Wnt receptor and co-receptors	5.55528	0.65137	0.00327446
Nrxn3	Nlgn2	L5 PT	PVALB-Fzd32	2.83065	0.000999001	0.036112	1.44235	L5 PT@PVALB-Fzd6	Nrxn3-->Nlgn2	TRUE	NRXN	P4	Neurexin@NRXN receptors	2.63938	1.07247	0.827365	17.1709
Slc17a7	Grin2d	L5 PT	PVALB-Fzd33	2.79342	0.000999001	0.036112	1.44235	L5 PT@PVALB-Fzd6	Slc17a7-->Grin2d	TRUE	Glutamate	P4	TeTN-Glutamate	1.18143	2.36445	-0.20735	5.43624
Ptprs	Ntrk3	L5 PT	PVALB-Fzd34	2.73733	0.000999001	0.036112	1.44235	L5 PT@PVALB-Fzd6	Ptprs-->Ntrk3	TRUE	PTPR	P4	Contact-Mediated Signaling	0.819885	3.34219	0.229081	71.0912
Wnt2	Fzd6	L5 PT	PVALB-Fzd35	2.63727	0.001998	0.0636107	1.19647	L5 PT@PVALB-Fzd6	Wnt2-->Fzd6	TRUE	WNT	P8	Wnt Family@Wnt receptor and co-receptors	1.04203	2.5309	0.00526388	27.0484
Wnt4	Fzd6	L5 PT	PVALB-Fzd36	2.61797	0.002997	0.0854769	1.06815	L5 PT@PVALB-Fzd6	Wnt4-->Fzd6	TRUE	WNT	P8	Wnt Family@Wnt receptor and co-receptors	1.0344	2.5309	-0.0427181
Fgf18	Fgfr2	L5 PT	PVALB-Fzd37	2.59895	0.000999001	0.036112	1.44235	L5 PT@PVALB-Fzd6	Fgf18-->Fgfr2	TRUE	FGF	P4	Neurotrophic Factors@Neurotrophic Factors Receptors	2.77305	0.953744	0.0754964	53.0156
Nrxn3	Nlgn3	L5 PT	PVALB-Fzd38	2.58363	0.004995	0.113375	0.945483	L5 PT@PVALB-Fzd6	Nrxn3-->Nlgn3	TRUE	NRXN	P4	Neurexin@NRXN receptors	2.63938	0.978877	0.827365	17.1709
Nrg4	Erbb4	L5 PT	PVALB-Fzd39	2.55625	0.00599401	0.124471	0.904931	L5 PT@PVALB-Fzd6	Nrg4-->Erbb4	TRUE	NRG	P4	Neurotrophic Factors@Neurotrophic Factors Receptors	1.7381	1.47071	0.0953797	31.7359
Nrxn3	Clstn3	L5 PT	PVALB-Fzd40	2.48454	0.00699301	0.142191	0.847128	L5 PT@PVALB-Fzd6	Nrxn3-->Clstn3	FALSE		P4	Neurexin@NRXN receptors	2.63938	0.941335	0.827365	17.1709
Slc6a6	Gabra1	L5 PT	PVALB-Fzd41	2.46109	0.000999001	0.036112	1.44235	L5 PT@PVALB-Fzd6	Slc6a6-->Gabra1	TRUE	GABA-A	P4	TeTN-sensitive Small Molecule Neurotransmitter	0.868722	2.833	-0.20326	25.6537
Cntn1	Notch2	L5 PT	PVALB-Fzd42	2.45045	0.001998	0.0629048	1.20132	L5 PT@PVALB-Fzd6	Cntn1-->Notch2	TRUE	CNTN	P4	Contact-Mediated Signaling	1.1975	2.04631	0.127747
Gls	Grin2d	L5 PT	PVALB-Fzd43	2.42881	0.000999001	0.036112	1.44235	L5 PT@PVALB-Fzd6	Gls-->Grin2d	TRUE	Glutamate	P4	TeTN-Glutamate	1.02722	2.36445	0.390993	46.2113
Slc1a1	Grin2d	L5 PT	PVALB-Fzd44	2.41243	0.000999001	0.036112	1.44235	L5 PT@PVALB-Fzd6	Slc1a1-->Grin2d	TRUE	Glutamate	P4	TeTN-Glutamate	1.41563	2.36445	0.307547	36.8359
Wnt10a	Dvl1	L5 NP	PVALB-Fzd45	2.40251	0.000999001	0.112188	0.950055	L5 NP@PVALB-Fzd6	Wnt10a-->Dvl1	FALSE		P8	Wnt Family@Wnt receptor and co-receptors	5.55528	0.683661	0.00327446
Flrt1	Adgrl2	L5 PT	PVALB-Fzd46	2.39723	0.000999001	0.0402244	1.39551	L5 PT@PVALB-Fzd6	Flrt1-->Adgrl2	TRUE	ADGRL	P8	Adhesion G protein-coupled receptor L (Latrophilin)	1.53779	2.10573	0.0683571
Slitrk3	Ptprd	L5 PT	PVALB-Fzd47	2.33604	0.00999001	0.174111	0.759173	L5 PT@PVALB-Fzd6	Slitrk3-->Ptprd	TRUE	SLITRK	P4	Cell Adhesion Molecules (Other categories)	2.20641	1.06818	0.12644
Tgfb2	Acvr1	L5 PT	PVALB-Fzd48	2.33487	0.000999001	0.036112	1.44235	L5 PT@PVALB-Fzd6	Tgfb2-->Acvr1	TRUE	TGFb	P4	TGFb@TGFb receptors	2.13831	1.09192	0.0357879	73.7469
Calca	Ramp2	L5 PT	PVALB-Fzd49	2.23585	0.000999001	0.036112	1.44235	L5 PT@PVALB-Fzd6	Calca-->Ramp2	TRUE	CALC	P4	TeTN-Neuropeptide	3.05873	0.730973	0.000569237	7.04097
Col4a2	Itga9	L5 PT	PVALB-Fzd50	2.22815	0.002997	0.081252	1.09017	L5 PT@PVALB-Fzd6	Col4a2-->Itga9	TRUE	COLLAGEN	P4	ECM proteins@Integrin Receptors	0.863457	2.5805	0.0236992	18.5825
Lama1	Itga9	L5 PT	PVALB-Fzd51	2.16604	0.000999001	0.0402244	1.39551	L5 PT@PVALB-Fzd6	Lama1-->Itga9	TRUE	LAMININ	P8	ECM proteins@Integrin Receptors	2.20066	2.5805	0.0175549	22.3294
Lama1	Dag1	L5 PT	PVALB-Fzd52	2.13191	0.000999001	0.0402244	1.39551	L5 PT@PVALB-Fzd6	Lama1-->Dag1	TRUE	LAMININ	P8	Laminin@Laminin receptors	2.20066	0.968757	0.0175549	22.3294
Fgf18	Frs2	L5 PT	PVALB-Fzd53	2.03041	0.000999001	0.036112	1.44235	L5 PT@PVALB-Fzd6	Fgf18-->Frs2	FALSE		P4	Neurotrophic Factors@Neurotrophic Factors Receptors	2.77305	0.732195	0.0754964	53.0156
Wnt5a	Fzd6	L5 PT	PVALB-Fzd54	1.99597	0.000999001	0.0402244	1.39551	L5 PT@PVALB-Fzd6	Wnt5a-->Fzd6	TRUE	ncWNT	P8	Wnt Family@Wnt receptor and co-receptors	1.28963	2.5309	0.00875184	52.4249
Flrt1	Adgrl3	L5 PT	PVALB-Fzd55	1.95313	0.000999001	0.0402244	1.39551	L5 PT@PVALB-Fzd6	Flrt1-->Adgrl3	TRUE	ADGRL	P8	Adhesion G protein-coupled receptor L (Latrophilin)	1.53779	1.44333	0.0683571
Nrxn2	Lrrtm2	L5 PT	PVALB-Fzd56	1.9518	0.000999001	0.036112	1.44235	L5 PT@PVALB-Fzd6	Nrxn2-->Lrrtm2	TRUE	NRXN	P4	Neurexin@NRXN receptors	1.18519	1.64682	0.336062	39.2549
Wnt5a	Cthrc1	L5 PT	PVALB-Fzd57	1.915	0.000999001	0.036112	1.44235	L5 PT@PVALB-Fzd6	Wnt5a-->Cthrc1	FALSE		P4	Wnt Family@Wnt receptor and co-receptors	1.28963	1.94523	0.00875184	52.4249
Slc1a1	Grm2	L5 PT	PVALB-Fzd58	1.88519	0.000999001	0.0402244	1.39551	L5 PT@PVALB-Fzd6	Slc1a1-->Grm2	TRUE	Glutamate	P8	TeTN-Glutamate	1.41563	1.3317	0.307547	36.8359
Tgfb2	Acvr1b	L5 PT	PVALB-Fzd59	1.87511	0.000999001	0.036112	1.44235	L5 PT@PVALB-Fzd6	Tgfb2-->Acvr1b	TRUE	TGFb	P4	TGFb@TGFb receptors	2.13831	0.937124	0.0357879	73.7469
Tgfb2	Acvr1c	L5 PT	PVALB-Fzd60	1.7817	0.001998	0.0636107	1.19647	L5 PT@PVALB-Fzd6	Tgfb2-->Acvr1c	TRUE	TGFb	P8	TGFb@TGFb receptors	2.13831	1.26701	0.0357879	73.7469
Lama1	Itgb1	L5 PT	PVALB-Fzd61	1.70091	0.000999001	0.0402244	1.39551	L5 PT@PVALB-Fzd6	Lama1-->Itgb1	TRUE	LAMININ	P8	ECM proteins@Integrin Receptors	2.20066	0.933214	0.0175549	22.3294
Fgf18	Fgfr1	L5 PT	PVALB-Fzd62	1.65361	0.004995	0.113375	0.945483	L5 PT@PVALB-Fzd6	Fgf18-->Fgfr1	TRUE	FGF	P4	Neurotrophic Factors@Neurotrophic Factors Receptors	2.77305	0.749525	0.0754964	53.0156
Slc1a1	Gria3	L5 PT	PVALB-Fzd63	1.63803	0.001998	0.0636107	1.19647	L5 PT@PVALB-Fzd6	Slc1a1-->Gria3	TRUE	Glutamate	P8	TeTN-Glutamate	1.41563	1.22938	0.307547	36.8359
Slc1a1	Grm5	L5 PT	PVALB-Fzd64	1.63571	0.000999001	0.0402244	1.39551	L5 PT@PVALB-Fzd6	Slc1a1-->Grm5	TRUE	Glutamate	P8	TeTN-Glutamate	1.41563	1.30304	0.307547	36.8359
Tgfb2	Tgfbrap1	L5 PT	PVALB-Fzd65	1.60957	0.000999001	0.036112	1.44235	L5 PT@PVALB-Fzd6	Tgfb2-->Tgfbrap1	FALSE		P4	TGFb@TGFb receptors	2.13831	0.752729	0.0357879	73.7469
Cntn1	Nrcam	L5 PT	PVALB-Fzd66	1.58659	0.004995	0.113375	0.945483	L5 PT@PVALB-Fzd6	Cntn1-->Nrcam	TRUE	CNTN	P4	Cell Adhesion Molecules (Other categories)	1.1975	1.32493	0.127747
Lama3	Itgb1	L5 PT	PVALB-Fzd67	1.54917	0.00999001	0.174111	0.759173	L5 PT@PVALB-Fzd6	Lama3-->Itgb1	TRUE	LAMININ	P4	ECM proteins@Integrin Receptors	1.88993	0.933214	0.0893156	6.72363
Slc1a1	Gria2	L5 PT	PVALB-Fzd68	1.49702	0.000999001	0.0402244	1.39551	L5 PT@PVALB-Fzd6	Slc1a1-->Gria2	TRUE	Glutamate	P8	TeTN-Glutamate	1.41563	1.32783	0.307547	36.8359
Nrxn1	Lrrtm2	L5 NP	PVALB-Fzd69	1.49255	0.000999001	0.0483046	1.31601	L5 NP@PVALB-Fzd6	Nrxn1-->Lrrtm2	TRUE	NRXN	P4	Neurexin@NRXN receptors	0.906324	1.64682	-0.201437	35.8772
Nrxn2	Clstn1	L5 PT	PVALB-Fzd70	1.40313	0.000999001	0.036112	1.44235	L5 PT@PVALB-Fzd6	Nrxn2-->Clstn1	TRUE	NRXN	P4	Neurexin@NRXN receptors	1.18519	1.18389	0.336062	39.2549
Lama3	Dag1	L5 PT	PVALB-Fzd71	1.37183	0.010989	0.181784	0.740444	L5 PT@PVALB-Fzd6	Lama3-->Dag1	TRUE	LAMININ	P4	Laminin@Laminin receptors	1.88993	0.968757	0.0893156	6.72363
Gls	Gria2	L5 PT	PVALB-Fzd72	1.36397	0.002997	0.081252	1.09017	L5 PT@PVALB-Fzd6	Gls-->Gria2	TRUE	Glutamate	P4	TeTN-Glutamate	1.02722	1.32783	0.390993	46.2113
Il33	Il1rap	L5 PT	PVALB-Fzd73	1.27229	0.00699301	0.167955	0.774808	L5 PT@PVALB-Fzd6	Il33-->Il1rap	TRUE	IL1	P8	Secreted Signaling (Others)	0.484795	3.47439	0.00337191
Nrxn2	Nlgn2	L5 PT	PVALB-Fzd74	1.27108	0.000999001	0.036112	1.44235	L5 PT@PVALB-Fzd6	Nrxn2-->Nlgn2	TRUE	NRXN	P4	Neurexin@NRXN receptors	1.18519	1.07247	0.336062	39.2549
Slc1a1	Grik5	L5 PT	PVALB-Fzd75	1.23033	0.003996	0.105202	0.977974	L5 PT@PVALB-Fzd6	Slc1a1-->Grik5	TRUE	Glutamate	P8	TeTN-Glutamate	1.41563	0.940165	0.307547	36.8359
Wnt5a	Dvl3	L5 PT	PVALB-Fzd76	1.19519	0.000999001	0.036112	1.44235	L5 PT@PVALB-Fzd6	Wnt5a-->Dvl3	FALSE		P4	Wnt Family@Wnt receptor and co-receptors	1.28963	0.926773	0.00875184	52.4249
Slc1a1	Grin2b	L5 PT	PVALB-Fzd77	1.18532	0.00599401	0.149196	0.826243	L5 PT@PVALB-Fzd6	Slc1a1-->Grin2b	TRUE	Glutamate	P8	TeTN-Glutamate	1.41563	1.00534	0.307547	36.8359
Efnb3	Ephb2	L5 PT	PVALB-Fzd78	1.1767	0.003996	0.102634	0.988708	L5 PT@PVALB-Fzd6	Efnb3-->Ephb2	TRUE	EPHB	P4	Contact-Mediated Signaling	1.43249	0.997195	0.0205405
Tgfb3	Acvr1c	L5 PT	PVALB-Fzd79	1.16912	0.003996	0.105202	0.977974	L5 PT@PVALB-Fzd6	Tgfb3-->Acvr1c	TRUE	TGFb	P8	TGFb@TGFb receptors	0.922741	1.26701	0.00799655	48.2174
Nrxn2	Nlgn3	L5 PT	PVALB-Fzd80	1.16016	0.000999001	0.036112	1.44235	L5 PT@PVALB-Fzd6	Nrxn2-->Nlgn3	TRUE	NRXN	P4	Neurexin@NRXN receptors	1.18519	0.978877	0.336062	39.2549
Psap	Gpr37	L5 PT	PVALB-Fzd81	1.15513	0.002997	0.0854769	1.06815	L5 PT@PVALB-Fzd6	Psap-->Gpr37	TRUE	PSAP	P8	Secreted Signaling (Others)	1.14838	1.00587	0.0608243	35.4626
Lamb3	Itga7	L5 PT	PVALB-Fzd82	1.12292	0.000999001	0.0402244	1.39551	L5 PT@PVALB-Fzd6	Lamb3-->Itga7	TRUE	LAMININ	P8	ECM proteins@Integrin Receptors	0.354926	3.16381	0.0180936	9.63178
Wnt1	Sdc1	L5 PT	PVALB-Fzd83	1.12202	0.000999001	0.0402244	1.39551	L5 PT@PVALB-Fzd6	Wnt1-->Sdc1	FALSE		P8	Wnt Family@Wnt receptor and co-receptors	1.24976	0.897792	0.00438455	11.7688
Nrxn2	Clstn3	L5 PT	PVALB-Fzd84	1.11567	0.00999001	0.174111	0.759173	L5 PT@PVALB-Fzd6	Nrxn2-->Clstn3	TRUE	NRXN	P4	Neurexin@NRXN receptors	1.18519	0.941335	0.336062	39.2549
Slc6a6	Gabrg2	L5 PT	PVALB-Fzd85	1.11203	0.001998	0.0629048	1.20132	L5 PT@PVALB-Fzd6	Slc6a6-->Gabrg2	TRUE	GABA-A	P4	TeTN-Others	0.868722	1.28008	-0.20326	25.6537
Pthlh	Pth1r	L5 PT	PVALB-Fzd86	1.08351	0.000999001	0.0402244	1.39551	L5 PT@PVALB-Fzd6	Pthlh-->Pth1r	TRUE	PTH	P8	Secreted Signaling (Others)	1.18984	0.910637	0.000906876	29.523
Wnt5a	Sdc1	L5 PT	PVALB-Fzd87	1.02445	0.002997	0.081252	1.09017	L5 PT@PVALB-Fzd6	Wnt5a-->Sdc1	FALSE		P4	Wnt Family@Wnt receptor and co-receptors	1.28963	0.897792	0.00875184	52.4249
Gdf11	Acvr1b	L5 NP	PVALB-Fzd88	1.01967	0.000999001	0.112188	0.950055	L5 NP@PVALB-Fzd6	Gdf11-->Acvr1b	TRUE	GDF	P8	Neurotrophic Factors@Neurotrophic Factors Receptors	1.08808	0.937124	0.0268571	61.094
Flrt1	Adgrl1	L5 PT	PVALB-Fzd89	1.00852	0.002997	0.0854769	1.06815	L5 PT@PVALB-Fzd6	Flrt1-->Adgrl1	TRUE	ADGRL	P8	Adhesion G protein-coupled receptor L (Latrophilin)	1.53779	0.836272	0.0683571
Tgfb3	Acvr1	L5 PT	PVALB-Fzd90	1.00577	0.000999001	0.0402244	1.39551	L5 PT@PVALB-Fzd6	Tgfb3-->Acvr1	TRUE	TGFb	P8	TGFb@TGFb receptors	0.922741	1.09192	0.00799655	48.2174
Wnt5a	Lrp6	L5 PT	PVALB-Fzd91	0.982128	0.001998	0.0629048	1.20132	L5 PT@PVALB-Fzd6	Wnt5a-->Lrp6	FALSE		P4	Wnt Family@Wnt receptor and co-receptors	1.28963	0.761558	0.00875184	52.4249
Nrxn2	Dag1	L5 PT	PVALB-Fzd92	0.979431	0.010989	0.181784	0.740444	L5 PT@PVALB-Fzd6	Nrxn2-->Dag1	TRUE	NRXN	P4	Neurexin@NRXN receptors	1.18519	0.968757	0.336062	39.2549
Lamc2	Itga7	L5 PT	PVALB-Fzd93	0.88793	0.001998	0.0636107	1.19647	L5 PT@PVALB-Fzd6	Lamc2-->Itga7	TRUE	LAMININ	P8	ECM proteins@Integrin Receptors	0.280652	3.16381	-0.00888525
Wnt5a	Dvl1	L5 PT	PVALB-Fzd94	0.88167	0.002997	0.081252	1.09017	L5 PT@PVALB-Fzd6	Wnt5a-->Dvl1	FALSE		P4	Wnt Family@Wnt receptor and co-receptors	1.28963	0.683661	0.00875184	52.4249
Tgfb3	Acvr1b	L5 PT	PVALB-Fzd95	0.864723	0.000999001	0.0402244	1.39551	L5 PT@PVALB-Fzd6	Tgfb3-->Acvr1b	TRUE	TGFb	P8	TGFb@TGFb receptors	0.922741	0.937124	0.00799655	48.2174
Wnt1	Fzd3	L5 PT	PVALB-Fzd96	0.864551	0.001998	0.0636107	1.19647	L5 PT@PVALB-Fzd6	Wnt1-->Fzd3	TRUE	WNT	P8	Wnt Family@Wnt receptor and co-receptors	1.24976	0.813541	0.00438455	11.7688
Bmp6	Acvr1	L5 PT	PVALB-Fzd97	0.863353	0.00699301	0.167955	0.774808	L5 PT@PVALB-Fzd6	Bmp6-->Acvr1	TRUE	BMP	P8	Neurotrophic Factors@Neurotrophic Factors Receptors	1.55589	1.09192	0.0929078	10.375
Wnt1	Lrp6	L5 PT	PVALB-Fzd98	0.86086	0.002997	0.0854769	1.06815	L5 PT@PVALB-Fzd6	Wnt1-->Lrp6	TRUE	WNT	P8	Wnt Family@Wnt receptor and co-receptors	1.24976	0.761558	0.00438455	11.7688
Wnt1	Dvl3	L5 PT	PVALB-Fzd99	0.843517	0.000999001	0.0402244	1.39551	L5 PT@PVALB-Fzd6	Wnt1-->Dvl3	FALSE		P8	Wnt Family@Wnt receptor and co-receptors	1.24976	0.926773	0.00438455	11.7688
Wnt5a	Dvl2	L5 PT	PVALB-Fzd100	0.840026	0.00599401	0.124471	0.904931	L5 PT@PVALB-Fzd6	Wnt5a-->Dvl2	FALSE		P4	Wnt Family@Wnt receptor and co-receptors	1.28963	0.65137	0.00875184	52.4249
Tgfb3	Tgfbrap1	L5 PT	PVALB-Fzd101	0.674484	0.000999001	0.0402244	1.39551	L5 PT@PVALB-Fzd6	Tgfb3-->Tgfbrap1	FALSE		P8	TGFb@TGFb receptors	0.922741	0.752729	0.00799655	48.2174
Klk8	F2r	L5 PT	PVALB-Fzd102	0.653431	0.00899101	0.16557	0.781018	L5 PT@PVALB-Fzd6	Klk8-->F2r	TRUE	KLK	P4	Secreted Signaling (Others)	0.855474	1.47463	0.00758494	2.68005
Wnt1	Dvl2	L5 PT	PVALB-Fzd103	0.644529	0.001998	0.0636107	1.19647	L5 PT@PVALB-Fzd6	Wnt1-->Dvl2	FALSE		P8	Wnt Family@Wnt receptor and co-receptors	1.24976	0.65137	0.00438455	11.7688
Ntn1	Dcc	L5 NP	PVALB-Fzd104	0.480528	0.000999001	0.0483046	1.31601	L5 NP@PVALB-Fzd6	Ntn1-->Dcc	TRUE	Netrin	P4	Netrin	1.3394	0.814841	0.0321542	53.517
Wnt3	Fzd4	L5 PT	PVALB-Fzd105	0.438269	0.004995	0.113375	0.945483	L5 PT@PVALB-Fzd6	Wnt3-->Fzd4	TRUE	WNT	P4	Wnt Family@Wnt receptor and co-receptors	0.13995	3.90749	-0.0101653
