## Supplementary Table 2 for "Pyramidal neurons proportionately alter the identity and survival of specific cortical interneuron subtypes"

### Sheet: Sheet1
Figure Panel	Experiment	Genotype	Age
Figure 1a,b	snRNA-seq	Dlx5/6-Cre; Rosa26CAG-Sun1/sfGFP	P28
Figure 2a,b	snRNA-seq	control: Dlx5/6-Cre;Rosa26CAG-Sun1/sfGFP Fezf2 KO: Dlx5/6-Cre;Fezf2lacZ/lacZ;Rosa26CAG-Sun1/sfGFP	P20
Figure 2d	Spatial Transcriptomics	MO_ctrl: WT (n=4) MO_Fezf2 KO: Fezf2lacZ/lacZ (n=4) SSp_ctrl: WT (n=6); Nkx2.1-Cre;Fezf2lacZ/+;Baxfl/+;Roas26CAG-Sun1/sfGFP (n=2) SSp_Fezf2 KO: Fezf2lacZ/lacZ (n=6); Nkx2.1-Cre;Fezf2lacZ/lacZ;Baxfl/+;Roas26CAG-Sun1/sfGFP (n=2) VISp_ctrl: WT (n=4) VISp_Fezf2 KO: Fezf2lacZ/lacZ (n=2)	4-6 weeks
Figure 3a,b	snRNA-seq	control: Nkx2.1-Cre;Baxfl/+;Rosa26CAG-Sun1/sfGFP Bax cKO: Nkx2.1-Cre;Baxfl/fl;Rosa26CAG-Sun1/sfGFP Fezf2 KO: Nkx2.1-Cre;Fezf2lacZ/lacZ;Rosa26CAG-Sun1/sfGFP Fezf2 KO_Bax cKO: Nkx2.1-Cre;Fezf2lacZ/lacZ;Baxfl/fl;Rosa26CAG-Sun1/sfGFP	P14
Figure 3d	Spatial Transcriptomics	control: WT (n=7); Nkx2.1-Cre;Baxfl/+;Rosa26CAG-Sun1/sfGFP (n=1); Nkx2.1-Cre;Fezf2lacZ/+;Baxfl/+;Roas26CAG-Sun1/sfGFP (n=2) Bax cKO: Nkx2.1-Cre;Fezf2lacZ/+;Baxfl/fl;Rosa26CAG-Sun1/sfGFP (n=4) Fezf2 KO: Fezf2lacZ/lacZ (n=7); Nkx2.1-Cre;Fezf2lacZ/lacZ;Baxfl/+;Rosa26CAG-Sun1/sfGFP (n=3) Fezf2 KO_Bax cKO: Nkx2.1-Cre;Fezf2lacZ/lacZ;Baxfl/fl;Rosa26CAG-Sun1/sfGFP (n=4)	P14-37, 6-week
Figure 3e	Slide-seq	Fezf2 KO: Fezf2lacZ/lacZ (n=5); Nkx2.1-Cre;Fezf2lacZ/lacZ;Baxfl/+;Rosa26CAG-Sun1/sfGFP (n=2) Fezf2 KO_Bax cKO: Nkx2.1-Cre;Fezf2lacZ/lacZ;Baxfl/fl;Rosa26CAG-Sun1/sfGFP (n=3)	P14-37, 6-week
Figure 4a	snRNA-seq	control: Dlx5/6-Cre;Fezf2lacZ/+;Rosa26CAG-Sun1/sfGFP Fezf2 KO: Dlx5/6-Cre;Fezf2lacZ/lacZ;Rosa26CAG-Sun1/sfGFP	P7
Figure 4d	MERFISH	control: Nkx2.1-Cre;Fezf2lacZ/+;Baxfl/+ Fezf2 KO: Fezf2lacZ/lacZ;Baxfl/fl	P2
Figure 5b	MERFISH	control: Fezf22A-CreER;Rosa26Kir2.1-mCherry w/o Tamoxifen (n=2), Emx1Cre;Fezf2FlpO (n=1); Emx1Cre;RC::PFtox (n=1) Kir2.1: Fezf22A-Cre;Rosa26Kir2.1-mCherry w/Tamoxifen (n=3) TeTN: Emx1Cre;Fezf22A-FlpO;RC::PFtox (n=5)	P14-P22
Extended Data Figure 2e	Immunolabeling	PV immunostaining on SstCre;SstFlpO;Ai65	P26
Extedned Data Figure 2f	Genetic labeling	SstCre;SstFlpO;Ai65	P26
Extedned Data Figure 2g	Genetic labeling	PdynCre; NpyFlpO; Ai65	P43
Extended Data Figure 2h	Genetic labeling	Chrna2-Cre; Ai14	P35
Extended Data Figure 4a-d	snRNA-seq	Fezf2 HET: Fezf2lacZ/+ Fezf2 KO: Fezf2lacZ/lacZ	P14
Extended Data Figure 4i	Genetic labeling	control: Chrna2-Cre; Fezf2lacZ/+; Ai14 Fezf2 KO: Chrna2-Cre; Fezf2lacZ/lacZ; Ai14	P29
Extended Data Figure 4k	Viral Genetic labeling	viral construct: AAV-PHP.eB-hDlx-DIO-ChR2-mCherry control: Crhr2Cre;Fezf2lacZ/+ Fezf2 KO: Crhr2Cre;Fezf2lacZ/lacZ	P46
Extended Data Figure 6a-b	RNAscope in situ hybridization	control: WT (n=1), Nkx2.1-Cre; Baxfl/+; Rosa26CAG-Sun1/sfGFP (n=2), Nkx2.1-Cre; Fezf2 lacZ/+; Baxfl/+; Rosa26CAG-Sun1/sfGFP (n=1) Fezf2 KO: Fezf2lacZ/lacZ (n=1), Nkx2.1-Cre;Fezf2lacZ/lacZ;Baxfl/+; Rosa26CAG-Sun1/sfGFP (n=1)	P26-28
Extended Data Figure 6c	MERFISH	control: WT (n=1), Nkx2.1-Cre; Baxfl/+; Rosa26CAG-Sun1/sfGFP (n=1) Fezf2 KO: Fezf2lacZ/lacZ (n=2), Nkx2.1-Cre; Fezf2lacZ/lacZ; Baxfl/+; Rosa26CAG-Sun1/sfGFP (n=1)	P14-P30
Extended Data Figure 6f	Viral Genetic labeling	viral construct: AAV-PHP.eB-hDlx-DIO-ChR2-mCherry control: HpseCre;Fezf2lacZ/+ Fezf2 KO: HpseCre;Fezf2lacZ/lacZ	P47
Extended Data Figure 7a	Immunolabeling	Nkx2.1-Cre; Baxfl/+; Rosa26CAG-Sun1/sfGFP	P26
Extended Data Figure 7d	RNAscope in situ hybridization	control: Nkx2.1-Cre; Baxfl/+; Rosa26CAG-Sun1/sfGFP (n=2), Nkx2.1-Cre; Fezf2lacZ/+; Baxfl/+; Rosa26CAG-Sun1/sfGFP (n=2) Bax cKO: Nkx2.1-Cre; Baxfl/fl; Rosa26CAG-Sun1/sfGFP (n=2), Nkx2.1-Cre; Fezf2lacZ/+; Baxfl/+; Rosa26CAG-Sun1/sfGFP (n=2)	P26-P28
Extended Data Figure 7f	RNAscope in situ hybridization	control: Dlx5/6-Cre; Rosa26CGE-Sun1/sfGFP (n=1); Nkx2.1-Cre; Baxfl/+; Rosa26CAG-Sun1/sfGFP (n=2), Nkx2.1-Cre; Fezf2lacZ/+; Baxfl/+; Rosa26CAG-Sun1/sfGFP (n=2) Bax cKO: Nkx2.1-Cre; Baxfl/fl; Rosa26CAG-Sun1/sfGFP (n=2), Nkx2.1-Cre; Fezf2lacZ/+; Baxfl/+; Rosa26CAG-Sun1/sfGFP (n=2)	P26-P28
Extended Data Figure 7g	RNAscope in situ hybridization	Fezf2 KO: Fezf2lacZ/lacZ (n=1); Nkx2.1-Cre; Fezf2lacZ/lacZ; Baxfl/+; Rosa26CAG-Sun1/sfGFP (n=3) Fezf2 KO_Bax cKO: Nkx2.1-Cre; Fezf2lacZ/lacZ; Baxfl/fl; Rosa26CAG-Sun1/sfGFP (n=4)	P28-P33
Extended Data Figure 9a	snRAN-seq	control: Dlx5/6-Cre; Fezf2lacZ/+; Rosa26CAG-Sun1/sfGFP Fezf2 KO: Dlx5/6-Cre; Fezf2lacZ/lacZ;Rosa26CAG-Sun1/sfGFP	P7
Extended Data Figure 9f-h	snRNA-seq	control: Nkx2.1-Cre; Fezf2lacZ/+; Baxfl/+;Rosa26CAG-Sun1/sfGFP Fezf2 KO: Nkx2.1-Cre; Fezf2lacZ/lacZ; Baxfl/+; Rosa26CAG-Sun1/sfGFP	P2
Extended Data Figure 11f	snRNA-seq	virus: AAV-PHP.eB-DLX2.0-minBG-SYFP2-P2A-mScarlet-10aa-H2B-WPRE3-BGHpA control: Emx1Cre; Fezf22A-FlpO TeTN: Emx1Cre; Fezf22A-FlpO; RC::PFtox	P20
