## Supplementary Table 3 for "Pyramidal neurons proportionately alter the identity and survival of specific cortical interneuron subtypes"

### Sheet: Sheet1
Figure Panel	Statistical test	P value	P value	P value
Figure 1d	Wilcoxon rank-sum test	L2/3 IT MOs vs SSp, P=0.082 MOs vs VISp, P=0.019 SSp vs VISp, P=0.03 L4 IT MOs vs SSp, P=4e-06 MOs vs VISp, P=4.1e-05 SSp vs VISp, P=4e-06 L5 PT MOs vs SSp, P=8e-06 MOs vs VISp, P=0.26 SSp vs VISp, P=4e-06 L6 IT MOs vs SSp, P=0.29 MOs vs VISp, P=0.004 SSp vs VISp, P=0.00027	PVALB-Col25a1 MOs vs SSp, P=0.00077 MOs vs VISp, P=0.67 SSp vs VISp, P=0.0019 PVALB-Rorb MOs vs SSp, P=4e-06 MOs vs VISp, P=0.0012 SSp vs VISp, P=0.00018 PVALB-Fzd6 MOs vs SSp, P=0.0026 MOs vs VISp, P=0.0056 SSp vs VISp, P=0.12 PVALB-Slc39a8 MOs vs SSp, P=0.00012 MOs vs VISp, P=0.042 SSp vs VISp, P=0.033	SST-Calb2 MOs vs SSp, P=0.0089 MOs vs VISp, P=0.27 SSp vs VISp, P=0.011 SST-Hpse MOs vs SSp, P=4e-06 MOs vs VISp, P=0.00078 SSp vs VISp, P=0.017 SST-Chrna2 MOs vs SSp, P=0.0026 MOs vs VISp, P=0.16 SSp vs VISp, P=0.082 SST-Nmbr-1&2 MOs vs SSp, P=0.95 MOs vs VISp, P=8.2e-05 SSp vs VISp, P=8e-06
Figure 2d	Wilcoxon rank-sum test	PVALB-Fzd6 MO_ctrl vs MO_Fezf2 KO, P=0.016 SSp_ctrl vs SSp_Fezf2 KO, P=0.016 VISp_ctrl vs VISp_Fezf2 KO, P=0.016 PVALB-Slc39a8 MO_ctrl vs MO_Fezf2 KO, P=0.016 SSp_ctrl vs SSp_Fezf2 KO, P=1e-05 VISp_ctrl vs VISp_Fezf2 KO, P=0.016	SST-Chrna2 MO_ctrl vs MO_Fezf2 KO, P=0.063 SSp_ctrl vs SSp_Fezf2 KO, P=0.014 VISp_ctrl vs VISp_Fezf2 KO, P=0.19 SST-Nmbr-1&2 MO_ctrl vs MO_Fezf2 KO, P=0.063 SSp_ctrl vs SSp_Fezf2 KO, P=6.7e-05 VISp_ctrl vs VISp_Fezf2 KO, P=0.016
Figure 3d	Wilcoxon rank-sum test	PVALB-Fzd6 control vs Bax cKO, P=0.00077 Fezf2 KO vs Fezf2 KO_Bax cKO, P=0.47 PVALB-Slc39a8 control vs Bax cKO, P=0.36 Fezf2 KO vs Fezf2 KO_Bax cKO, P=0.32	SST-Chrna2 control vs Bax cKO, P=0.86 Fezf2 KO vs Fezf2 KO_Bax cKO, P=0.0022 SST-Nmbr-1&2 control vs Bax cKO, P=1 Fezf2 KO vs Fezf2 KO_Bax cKO, P=0.18
Figure 3e	Wilcoxon rank-sum test	PVALB-Fzd6 Fezf2 KO vs Fezf2 KO_Bax cKO, P=0.64 PVALB-Slc39a8 Fezf2 KO vs Fezf2 KO_Bax cKO, P=0.14	SST-Chrna2 Fezf2 KO vs Fezf2 KO_Bax cKO, P=0.036 SST-Nmbr-1&2 Fezf2 KO vs Fezf2 KO_Bax cKO, P=0.37
Figure 5b	Wilcoxon rank-sum test	PVALB-Fzd6 control vs Kir2.1, P=1 control vs TeTN: P=0.012 PVALB-Slc39a8 control vs Kir2.1, P=0.88 control vs TeTN, P=0.023	SST-Chrna2 control vs Kir2.1, P=0.27 control vs TeTN: P=0.31 SST-Nmbr1/2 control vs Kir2.1, P=0.43 control vs TeTN, P=0.35
Extended Figure 1d	Permutation test (Emergene)	PVALB-Unc5b in MOs, P=0.0030	SST-Crh-1 in MOs, P=0.047 SST-Nmbr-1 in MOs, P=0.035 SST-Chodl in MOs, P=0.034 SST-Chodl in VISp, P=0.027
Extended Figure 2d	Wilcoxon rank-sum test	IN/PN Ratio MOs vs SSp, P=4e-06 MOs vs VISp, P=4.1e-05 SSp vs VISp, P=0.03	PV/IN Ratio MOs vs SSp, P=0.0043 MOs vs VISp, P=0.00049 SSp vs VISp, P=0.43	SST/IN Ratio MOs vs SSp, P=0.082 MOs vs VISp, P=0.73 SSp vs VISp, P=0.096
Extended Figure 4f	Permutation test (Emergene)	PVALB-Fzd6 in control, P=0.026 SST-Chrna2 in control, P=0.024 SST-Th in control, P=0.00075 SST-Chodl in control, P=0.021	PVALB-Unc5b in Fezf2 KO, P=0.026 SST-Nmbr-1 in Fezf2 KO, P=0.019 SST-Nmbr-2 in Fezf2 KO, P=0.032 SST-Th in Fezf2 KO, P=0.018 SST-Chodl in Fezf2 KO, P=0.017
Extended Figure 6a	Wilcoxon rank-sum test	PVALB control@L1 vs Fezf2 KO@L1, P=0.51 control@L2/3 vs Fezf2 KO@L2/3, P=0.3 control@L4 vs Fezf2 KO@L4, P=0.21 control@L5 vs Fezf2 KO@L5, P=0.0013 control@L6 vs Fezf2 KO@L6, P=0.04
Extended Figure 6b	Wilcoxon rank-sum test	SST control@L1 vs Fezf2 KO@L1, P=0.85 control@L2/3 vs Fezf2 KO@L2/3, P=0.028 control@L4 vs Fezf2 KO@L4, P=0.055 control@L5 vs Fezf2 KO@L5, P=0.0013 control@L6 vs Fezf2 KO@L6, P=0.028
Extended Figure 7d	Wilcoxon rank-sum test	Control vs Bax cKO, P=0.029
Extended Figure 7e	Wilcoxon rank-sum test	Control vs Bax cKO@L1, P=0.34 Control vs Bax cKO@L2/3, P=0.029 Control vs Bax cKO@L4, P=0.49 Control vs Bax cKO@L5, P=0.057 Control vs Bax cKO@L4, P=0.34
Extended Figure 7h	Wilcoxon rank-sum test	PVALB laminar distribution Control vs Bax cKO@L1, P=0.56 Control vs Bax cKO@L2/3, P=0.14 Control vs Bax cKO@L4, P=0.17 Control vs Bax cKO@L5, P=0.1 Control vs Bax cKO@L4, P=0.17	SST laminar distribution Control vs Bax cKO@L1, P=0.21 Control vs Bax cKO@L2/3, P=0.63 Control vs Bax cKO@L4, P=0.7 Control vs Bax cKO@L5, P=0.63 Control vs Bax cKO@L4, P=0.51
Extended Figure 8d	Wilcoxon rank-sum test	PVALB-Fzd6 Fezf2 WT vs Fezf2 HET_Bax cHET, P=0.085 Fezf2 KO vs Fezf2 KO_Bax cHET, P=0.067 PVALB-Slc39a8 Fezf2 WT vs Fezf2 HET_Bax cHET, P=0.38 Fezf2 KO vs Fezf2 KO_Bax cHET, P=0.76	SST-Chrna2 Fezf2 WT vs Fezf2 HET_Bax cHET, P=0.28 Fezf2 KO vs Fezf2 KO_Bax cHET, P=0.48 SST-Nmbr-1&2 Fezf2 WT vs Fezf2 HET_Bax cHET, P=0.63 Fezf2 KO vs Fezf2 KO_Bax cHET, P=0.91
Extended Figure 8e	Wilcoxon rank-sum test	Control vs Bax cKO (PVALB-Fzd6), P=0.0018 Control vs Bax cKO (PVALB-Slc39a8), P=0.023 Control vs Bax cKO (SST-Chrna2), P=0.66 Control vs Bax cKO (SST-Nmbr-1&2), P=0.18
Extended Figure 9h	Wilcoxon rank-sum test	PVALB-Fzd6 vs Others, P<2.22e-16
Extended Figure 9i	Wilcoxon rank-sum test	SST-Chrna2 vs Others, P<2.22e-16
Extended Data Figure 10a	Wilcoxon rank-sum test	Fzd6 ID score Fzd6@P7 vs Fzd6@P7_Fezf2 KO, P=1.7e-15 Fzd6@P7_Fezf2 KO vs Slc39a8@P7, P<2.22e-16	Slc39a8 ID score Fzd6@P7 vs Fzd6@P7_Fezf2 KO, P=1.3e-13 Fzd6@P7_Fezf2 KO vs Slc39a8@P7, P<2.22e-16	immature ID score Fzd6@P2 vs Fzd6@P7, P<2.22e-16 Fzd6@P7 vs Fzd6@P7_Fezf2 KO, P<2.22e-16 Fzd6@P2 vs Fzd6@P7_Fezf2 KO, P=0.032
Extended Figure 10d	Wilcoxon rank-sum test	Chrna2 ID score Chrna2@P7 vs Chrna2@P7_Fezf2 KO, P=0.2 Chrna2@P7_Fezf2 KO vs Nmbr 1&2@P7, P<2.22e-16	Nmbr-1&2 ID score Chrna2@P7 vs Chrna2@P7_Fezf2 KO, P=0.00065 Chrna2@P7_Fezf2 KO vs Nmbr 1&2@P7, P<2.22e-16	Immature ID score Chrna2@P2 vs Chrna2@P7, P<2.22e-16 Chrna2@P7 vs Chrna2@P7_Fezf2 KO, P<2.22e-16 Chrna2@P2 vs Chrna2@P7_Fezf2 KO, P=1e-15
