## Supplementary Table 1 for "Pyramidal neurons proportionately alter the identity and survival of specific cortical interneuron subtypes"

### Sheet: Supplementary Table-Fezf2_VM_pr
GeneSymbol	EnsemblID	BarcodeType
Th	ENSMUSG00000000214	merfish
Cdh4	ENSMUSG00000000305	merfish
Pdgfra	ENSMUSG00000029231	merfish
Serpinf1	ENSMUSG00000000753	merfish
Kcnn3	ENSMUSG00000000794	merfish
Col6a1	ENSMUSG00000001119	merfish
Slc26a4	ENSMUSG00000020651	merfish
Crhr2	ENSMUSG00000003476	merfish
Calb2	ENSMUSG00000003657	merfish
Man1a	ENSMUSG00000003746	merfish
Mthfd2	ENSMUSG00000005667	merfish
Scube2	ENSMUSG00000007279	merfish
Tcap	ENSMUSG00000007877	merfish
Slc22a8	ENSMUSG00000063796	merfish
Vipr2	ENSMUSG00000011171	merfish
Vtn	ENSMUSG00000017344	merfish
Myh4	ENSMUSG00000057003	merfish
Vip	ENSMUSG00000019772	merfish
Popdc3	ENSMUSG00000019848	merfish
Nmbr	ENSMUSG00000019865	merfish
Slc17a8	ENSMUSG00000019935	merfish
Ccn2	ENSMUSG00000019997	merfish
Egfr	ENSMUSG00000020122	merfish
Tns3	ENSMUSG00000020422	merfish
Rab37	ENSMUSG00000020732	merfish
Ntn1	ENSMUSG00000020902	merfish
Tshr	ENSMUSG00000020963	merfish
Edn1	ENSMUSG00000021367	merfish
Cartpt	ENSMUSG00000021647	merfish
Fgf10	ENSMUSG00000021732	merfish
Fezf2	ENSMUSG00000021743	merfish
Pbk	ENSMUSG00000022033	merfish
Chrna2	ENSMUSG00000022041	merfish
Klhl1	ENSMUSG00000022076	merfish
Angpt1	ENSMUSG00000022309	merfish
Shisa9	ENSMUSG00000022494	merfish
Chodl	ENSMUSG00000022860	merfish
Sncg	ENSMUSG00000023064	merfish
Cidea	ENSMUSG00000024526	merfish
Itih5	ENSMUSG00000025780	merfish
St8sia2	ENSMUSG00000025789	merfish
Pth2r	ENSMUSG00000025946	merfish
Slc9a2	ENSMUSG00000026062	merfish
Igfbp5	ENSMUSG00000026185	merfish
Bard1	ENSMUSG00000026196	merfish
Mrc1	ENSMUSG00000026712	merfish
Prkcq	ENSMUSG00000026778	merfish
Nr4a2	ENSMUSG00000026826	merfish
Casq2	ENSMUSG00000027861	merfish
Prss12	ENSMUSG00000027978	merfish
Npy2r	ENSMUSG00000028004	merfish
Col24a1	ENSMUSG00000028197	merfish
Pdlim5	ENSMUSG00000028273	merfish
Kcnq4	ENSMUSG00000028631	merfish
Sema3c	ENSMUSG00000028780	merfish
Grik3	ENSMUSG00000001985	merfish
Rspo1	ENSMUSG00000028871	merfish
Gabrg1	ENSMUSG00000001260	merfish
Antxr2	ENSMUSG00000029338	merfish
Rasl11a	ENSMUSG00000029641	merfish
Wnt16	ENSMUSG00000029671	merfish
Chrna7	ENSMUSG00000030525	merfish
Acan	ENSMUSG00000030607	merfish
Gpc4	ENSMUSG00000031119	merfish
Vegfc	ENSMUSG00000031520	merfish
Pdlim3	ENSMUSG00000031636	merfish
Grik4	ENSMUSG00000032017	merfish
Kif23	ENSMUSG00000032254	merfish
Eomes	ENSMUSG00000032446	merfish
Stac	ENSMUSG00000032502	merfish
Fras1	ENSMUSG00000034687	merfish
Htr2c	ENSMUSG00000041380	merfish
Cdh6	ENSMUSG00000039385	merfish
Ptprm	ENSMUSG00000033278	merfish
Trhr	ENSMUSG00000038760	merfish
Egln3	ENSMUSG00000035105	merfish
Ror1	ENSMUSG00000035305	merfish
Tox	ENSMUSG00000041272	merfish
Trpc5	ENSMUSG00000041710	merfish
Zmat4	ENSMUSG00000037492	merfish
Npnt	ENSMUSG00000040998	merfish
Scn7a	ENSMUSG00000034810	merfish
Pde3a	ENSMUSG00000041741	merfish
Cldn5	ENSMUSG00000041378	merfish
Grm1	ENSMUSG00000019828	merfish
Lgr6	ENSMUSG00000042793	merfish
Cplx3	ENSMUSG00000039714	merfish
Stk32a	ENSMUSG00000039954	merfish
Hpse	ENSMUSG00000035273	merfish
Cftr	ENSMUSG00000041301	merfish
Spon1	ENSMUSG00000038156	merfish
Piezo2	ENSMUSG00000041482	merfish
Flt3	ENSMUSG00000042817	merfish
Trpc6	ENSMUSG00000031997	merfish
Sema5b	ENSMUSG00000052133	merfish
Pcsk5	ENSMUSG00000024713	merfish
Tle4	ENSMUSG00000024642	merfish
Adamts19	ENSMUSG00000053441	merfish
Chst9	ENSMUSG00000047161	merfish
Zfpm2	ENSMUSG00000022306	merfish
Vwc2l	ENSMUSG00000045648	merfish
Kctd8	ENSMUSG00000037653	merfish
Ndnf	ENSMUSG00000049001	merfish
Clrn1	ENSMUSG00000043850	merfish
Vwc2	ENSMUSG00000050830	merfish
Daam2	ENSMUSG00000040260	merfish
Cpne4	ENSMUSG00000032564	merfish
Gpr149	ENSMUSG00000043441	merfish
Slc35d3	ENSMUSG00000050473	merfish
Nxph1	ENSMUSG00000046178	merfish
Tmtc2	ENSMUSG00000036019	merfish
Trhde	ENSMUSG00000050663	merfish
Cdh20	ENSMUSG00000050840	merfish
Htr1f	ENSMUSG00000050783	merfish
Hcrtr2	ENSMUSG00000032360	merfish
Sp8	ENSMUSG00000048562	merfish
Cx3cr1	ENSMUSG00000052336	merfish
Epha3	ENSMUSG00000052504	merfish
Adarb2	ENSMUSG00000052551	merfish
Slc6a13	ENSMUSG00000030108	merfish
Prkg1	ENSMUSG00000052920	merfish
Hs6st3	ENSMUSG00000053465	merfish
Pld5	ENSMUSG00000055214	merfish
Bcl11b	ENSMUSG00000048251	merfish
Sema5a	ENSMUSG00000022231	merfish
Tmem119	ENSMUSG00000054675	merfish
Tafa5	ENSMUSG00000054863	merfish
Pdlim1	ENSMUSG00000055044	merfish
Iqgap2	ENSMUSG00000021676	merfish
Megf11	ENSMUSG00000036466	merfish
Itgb4	ENSMUSG00000020758	merfish
Gpc3	ENSMUSG00000055653	merfish
Chat	ENSMUSG00000021919	merfish
Bmper	ENSMUSG00000031963	merfish
Thsd7b	ENSMUSG00000042581	merfish
Sema3e	ENSMUSG00000063531	merfish
Calcrl	ENSMUSG00000059588	merfish
Gulp1	ENSMUSG00000056870	merfish
Lrmda	ENSMUSG00000063458	merfish
Drd2	ENSMUSG00000032259	merfish
Cntnap5c	ENSMUSG00000038048	merfish
Grin3a	ENSMUSG00000039579	merfish
Unc5b	ENSMUSG00000020099	merfish
Rxfp1	ENSMUSG00000034009	merfish
Chst8	ENSMUSG00000060402	merfish
Sorcs3	ENSMUSG00000063434	merfish
Kcnk2	ENSMUSG00000037624	merfish
Sdk1	ENSMUSG00000039683	merfish
Alk	ENSMUSG00000055471	merfish
Opalin	ENSMUSG00000050121	merfish
Cbln4	ENSMUSG00000067578	merfish
Gpc6	ENSMUSG00000058571	merfish
Cntn6	ENSMUSG00000030092	merfish
Col8a1	ENSMUSG00000068196	merfish
Slc44a5	ENSMUSG00000028360	merfish
Syt6	ENSMUSG00000027849	merfish
Sp9	ENSMUSG00000068859	merfish
Fcrls	ENSMUSG00000015852	merfish
Qrfpr	ENSMUSG00000058400	merfish
Adamtsl2	ENSMUSG00000036040	merfish
Col11a1	ENSMUSG00000027966	merfish
Eya4	ENSMUSG00000010461	merfish
Cd109	ENSMUSG00000046186	merfish
Plpp4	ENSMUSG00000070366	merfish
Syndig1l	ENSMUSG00000071234	merfish
Etv1	ENSMUSG00000004151	merfish
Moxd1	ENSMUSG00000020000	merfish
Tbc1d8b	ENSMUSG00000042473	merfish
S100a16	ENSMUSG00000074457	merfish
Itga4	ENSMUSG00000027009	merfish
Sema6d	ENSMUSG00000027200	merfish
Kitl	ENSMUSG00000019966	merfish
Col25a1	ENSMUSG00000058897	merfish
Hs3st4	ENSMUSG00000078591	merfish
Tmem69	ENSMUSG00000055900	merfish
Galnt18	ENSMUSG00000038296	merfish
Slco2b1	ENSMUSG00000030737	merfish
Lpar1	ENSMUSG00000038668	merfish
Nell1	ENSMUSG00000055409	merfish
Gem	ENSMUSG00000028214	merfish
Tshz2	ENSMUSG00000047907	merfish
Kcng1	ENSMUSG00000074575	merfish
Vcan	ENSMUSG00000021614	merfish
Inpp4b	ENSMUSG00000037940	merfish
Nr3c2	ENSMUSG00000031618	merfish
Pax1	ENSMUSG00000037034	merfish
Pax6	ENSMUSG00000027168	merfish
Cd44	ENSMUSG00000005087	merfish
Crim1	ENSMUSG00000024074	merfish
Ltbp1	ENSMUSG00000001870	merfish
Rorb	ENSMUSG00000036192	merfish
Rtl4	ENSMUSG00000071679	merfish
Lhx6	ENSMUSG00000026890	merfish
Il1rapl2	ENSMUSG00000059203	merfish
Pbx3	ENSMUSG00000038718	merfish
Pcdh11x	ENSMUSG00000034755	merfish
Klhl4	ENSMUSG00000025597	merfish
Runx2	ENSMUSG00000039153	merfish
Nrp2	ENSMUSG00000025969	merfish
Zbtb20	ENSMUSG00000022708	merfish
Tmem182	ENSMUSG00000079588	merfish
Prr16	ENSMUSG00000073565	merfish
Cdh13	ENSMUSG00000031841	merfish
Wnt5b	ENSMUSG00000030170	merfish
Tmem132c	ENSMUSG00000034324	merfish
Nkain3	ENSMUSG00000055761	merfish
Egfem1	ENSMUSG00000063600	merfish
Adamtsl1	ENSMUSG00000066113	merfish
Maml3	ENSMUSG00000061143	merfish
Erbb4	ENSMUSG00000062209	merfish
Syt2	ENSMUSG00000026452	merfish
Tafa1	ENSMUSG00000059187	merfish
Klhl14	ENSMUSG00000042514	merfish
Shisa6	ENSMUSG00000053930	merfish
Cdca2	ENSMUSG00000048922	merfish
Nox4	ENSMUSG00000030562	merfish
Pde11a	ENSMUSG00000075270	merfish
Itga6	ENSMUSG00000027111	merfish
Dysf	ENSMUSG00000033788	merfish
Rxfp2	ENSMUSG00000053368	merfish
Ndst3	ENSMUSG00000027977	merfish
Crispld2	ENSMUSG00000031825	merfish
Alkal1	ENSMUSG00000087247	merfish
Ntng1	ENSMUSG00000059857	merfish
Col12a1	ENSMUSG00000032332	merfish
Susd5	ENSMUSG00000086596	merfish
Col16a1	ENSMUSG00000040690	merfish
Adamts2	ENSMUSG00000036545	merfish
Nos1	ENSMUSG00000029361	merfish
Col19a1	ENSMUSG00000026141	merfish
Cdh7	ENSMUSG00000026312	merfish
Slc4a4	ENSMUSG00000060961	merfish
Tcerg1l	ENSMUSG00000091002	merfish
Oprk1	ENSMUSG00000025905	merfish
Ecel1	ENSMUSG00000026247	merfish
Galnt4	ENSMUSG00000090035	merfish
Sv2c	ENSMUSG00000051111	merfish
Prkg2	ENSMUSG00000029334	merfish
Hsd11b1	ENSMUSG00000016194	merfish
Nckap5	ENSMUSG00000049690	merfish
Plch1	ENSMUSG00000036834	merfish
Kif6	ENSMUSG00000023999	merfish
Htr7	ENSMUSG00000024798	merfish
F13a1	ENSMUSG00000039109	merfish
Insyn2b	ENSMUSG00000069911	merfish
Pde1c	ENSMUSG00000004347	merfish
Corin	ENSMUSG00000005220	merfish
Unc5d	ENSMUSG00000063626	merfish
Satb1	ENSMUSG00000023927	merfish
Kcnn2	ENSMUSG00000054477	merfish
Cenpf	ENSMUSG00000026605	merfish
Chrm2	ENSMUSG00000045613	merfish
Thsd7a	ENSMUSG00000032625	merfish
Slit2	ENSMUSG00000031558	merfish
Ndst4	ENSMUSG00000027971	merfish
Zfp536	ENSMUSG00000043456	merfish
Zfhx4	ENSMUSG00000025255	merfish
Gpc5	ENSMUSG00000022112	merfish
Myh13	ENSMUSG00000060180	merfish
Ptgs2os	ENSMUSG00000097028	merfish
Baiap3	ENSMUSG00000047507	merfish
Myo18b	ENSMUSG00000072720	merfish
Unc13c	ENSMUSG00000062151	merfish
Sox1ot	ENSMUSG00000047935	merfish
Lama3	ENSMUSG00000024421	merfish
Kirrel3	ENSMUSG00000032036	merfish
Dchs2	ENSMUSG00000102692	merfish
Mme	ENSMUSG00000027820	merfish
4930509J09Rik	ENSMUSG00000102362	merfish
Atf3	ENSMUSG00000026628	merfish
Zfp804b	ENSMUSG00000092094	merfish
Fgfr3	ENSMUSG00000054252	merfish
Tacr1	ENSMUSG00000030043	merfish
Creb5	ENSMUSG00000053007	merfish
Sox6	ENSMUSG00000051910	merfish
Gm45321	ENSMUSG00000109907	merfish
Gm28175	ENSMUSG00000101299	merfish
C130073E24Rik	ENSMUSG00000110246	merfish
Sorcs1	ENSMUSG00000043531	merfish
Chrna5	ENSMUSG00000035594	merfish
Sfta3-ps	ENSMUSG00000112343	merfish
Itga7	ENSMUSG00000025348	merfish
Tafa2	ENSMUSG00000044071	merfish
Fst	ENSMUSG00000021765	merfish
Rspo2	ENSMUSG00000051920	merfish
Vmn1r209	ENSMUSG00000071491	merfish
Vmn1r206	ENSMUSG00000101578	merfish
St3gal1	ENSMUSG00000013846	merfish
Sox10	ENSMUSG00000033006	merfish
Vmn1r207-ps	ENSMUSG00000084136	merfish
Trpm3	ENSMUSG00000052387	merfish
Aqp4	ENSMUSG00000024411	merfish
GFP	NA	merfish
Reln	ENSMUSG00000042453	sequential
Synpr	ENSMUSG00000056296	sequential
Cux2	ENSMUSG00000042589	sequential
Fos	ENSMUSG00000021250	sequential
